# Thunor: Visualization and Analysis of High-Throughput Dose-response Datasets

**DOI:** 10.1101/530329

**Authors:** Alexander L. R. Lubbock, Leonard A. Harris, Vito Quaranta, Darren R. Tyson, Carlos F. Lopez

## Abstract

High-throughput cell proliferation assays to quantify drug-response are becoming increasingly common and powerful with the emergence of improved automation and multi-time point analysis methods. However, pipelines for analysis of these datasets that provide reproducible, efficient, and interactive visualization and interpretation are sorely lacking. To address this need, we introduce Thunor, an open-source software platform to manage, analyze, and visualize large, dose-dependent cell proliferation datasets. Thunor supports both end-point and time-based proliferation assays as input. It provides a simple, user-friendly interface with interactive plots and publication-quality images of cell proliferation time courses, dose–response curves, and derived dose–response metrics, e.g. IC_50_, including across datasets or grouped by *tags*. Tags are categorical labels for cell lines and drugs, used for aggregation, visualization, and statistical analysis, e.g. cell line mutation or drug class/target pathway. A graphical plate map tool is included to facilitate plate annotation with cell lines, drugs, and concentrations upon data upload. Datasets can be shared with other users via point-and-click access control. We demonstrate the utility of Thunor to examine and gain insight from two large drug response datasets: a large, publicly available cell viability database and an in-house, high-throughput proliferation rate dataset. Thunor is available from www.thunor.net.
