## Supplementary material for "Thunor: Visualization and Analysis of High-Throughput Dose-response Datasets": Data File S1: example_tags.csv

tag_category	tag_name	cell_line
Tissue	Aerodigestive Tract	A253
Tissue	Aerodigestive Tract	BB30-HNC
Tissue	Aerodigestive Tract	BB49-HNC
Tissue	Aerodigestive Tract	BHY
Tissue	Aerodigestive Tract	BICR10
Tissue	Aerodigestive Tract	BICR22
Tissue	Aerodigestive Tract	BICR31
Tissue	Aerodigestive Tract	BICR78
Tissue	Aerodigestive Tract	Ca9-22
Tissue	Aerodigestive Tract	CAL27
Tissue	Aerodigestive Tract	CAL33
Tissue	Aerodigestive Tract	COLO680N
Tissue	Aerodigestive Tract	Detroit562
Tissue	Aerodigestive Tract	DOK
Tissue	Aerodigestive Tract	ECGI10
Tissue	Aerodigestive Tract	ESO26
Tissue	Aerodigestive Tract	ESO51
Tissue	Aerodigestive Tract	FADU
Tissue	Aerodigestive Tract	FLO-1
Tissue	Aerodigestive Tract	H3118
Tissue	Aerodigestive Tract	HCE-4
Tissue	Aerodigestive Tract	HN
Tissue	Aerodigestive Tract	HO-1-N-1
Tissue	Aerodigestive Tract	HO-1-u-1
Tissue	Aerodigestive Tract	HSC2
Tissue	Aerodigestive Tract	HSC3
Tissue	Aerodigestive Tract	HSC4
Tissue	Aerodigestive Tract	JHU-011
Tissue	Aerodigestive Tract	JHU-022
Tissue	Aerodigestive Tract	JHU-029
Tissue	Aerodigestive Tract	KON
Tissue	Aerodigestive Tract	KOSC-2
Tissue	Aerodigestive Tract	KYAE-1
Tissue	Aerodigestive Tract	KYSE140
Tissue	Aerodigestive Tract	KYSE150
Tissue	Aerodigestive Tract	KYSE180
Tissue	Aerodigestive Tract	KYSE-220
Tissue	Aerodigestive Tract	KYSE-270
Tissue	Aerodigestive Tract	KYSE410
Tissue	Aerodigestive Tract	KYSE450
Tissue	Aerodigestive Tract	KYSE-50
Tissue	Aerodigestive Tract	KYSE510
Tissue	Aerodigestive Tract	KYSE520
Tissue	Aerodigestive Tract	KYSE70
Tissue	Aerodigestive Tract	LB771-HNC
Tissue	Aerodigestive Tract	OACM5-1
Tissue	Aerodigestive Tract	OACp4C
Tissue	Aerodigestive Tract	OE19
Tissue	Aerodigestive Tract	OE21
Tissue	Aerodigestive Tract	OE33
Tissue	Aerodigestive Tract	OSC-19
Tissue	Aerodigestive Tract	OSC-20
Tissue	Aerodigestive Tract	PCI-15A
Tissue	Aerodigestive Tract	PCI-30
Tissue	Aerodigestive Tract	PCI-38
Tissue	Aerodigestive Tract	PCI-4B
Tissue	Aerodigestive Tract	PCI-6A
Tissue	Aerodigestive Tract	PECAPJ15
Tissue	Aerodigestive Tract	RPMI-2650
Tissue	Aerodigestive Tract	SAS
Tissue	Aerodigestive Tract	SAT
Tissue	Aerodigestive Tract	SCC-15
Tissue	Aerodigestive Tract	SCC25
Tissue	Aerodigestive Tract	SCC4
Tissue	Aerodigestive Tract	SCC9
Tissue	Aerodigestive Tract	SCC90
Tissue	Aerodigestive Tract	SK-GT-4
Tissue	Aerodigestive Tract	SKN-3
Tissue	Aerodigestive Tract	TE1
Tissue	Aerodigestive Tract	TE10
Tissue	Aerodigestive Tract	TE11
Tissue	Aerodigestive Tract	TE-12
Tissue	Aerodigestive Tract	TE15
Tissue	Aerodigestive Tract	TE4
Tissue	Aerodigestive Tract	TE5
Tissue	Aerodigestive Tract	TE6
Tissue	Aerodigestive Tract	TE8
Tissue	Aerodigestive Tract	TE9
Tissue	Aerodigestive Tract	T-T
Tissue	Skin	451Lu
Tissue	Skin	A101D
Tissue	Skin	A2058
Tissue	Skin	A375
Tissue	Skin	A388
Tissue	Skin	A431
Tissue	Skin	C32
Tissue	Skin	CHL-1
Tissue	Skin	COLO-679
Tissue	Skin	COLO-783
Tissue	Skin	COLO792
Tissue	Skin	COLO800
Tissue	Skin	COLO829
Tissue	Skin	CP50-MEL-B
Tissue	Skin	CP66-MEL
Tissue	Skin	CP67-MEL
Tissue	Skin	DJM-1
Tissue	Skin	G361
Tissue	Skin	GAK
Tissue	Skin	G-MEL
Tissue	Skin	HMV-II
Tissue	Skin	Hs939T
Tissue	Skin	HS940T
Tissue	Skin	HT144
Tissue	Skin	IGR1
Tissue	Skin	IGR37
Tissue	Skin	IPC298
Tissue	Skin	IST-MEL1
Tissue	Skin	K2
Tissue	Skin	LB2518-MEL
Tissue	Skin	LB373-MEL-D
Tissue	Skin	LOXIMVI
Tissue	Skin	M14
Tissue	Skin	MELHO
Tissue	Skin	MELJUSO
Tissue	Skin	MEWO
Tissue	Skin	MMAC-SF
Tissue	Skin	MZ2-MEL
Tissue	Skin	MZ7-mel
Tissue	Skin	RPMI7951
Tissue	Skin	RVH421
Tissue	Skin	SH4
Tissue	Skin	SKMEL1
Tissue	Skin	SKMEL2
Tissue	Skin	SKMEL24
Tissue	Skin	SKMEL28
Tissue	Skin	SKMEL3
Tissue	Skin	SKMEL30
Tissue	Skin	SKMEL31
Tissue	Skin	SKMEL5
Tissue	Skin	UACC257
Tissue	Skin	UACC62
Tissue	Skin	VMRC-MELG
Tissue	Skin	WM115
Tissue	Skin	WM1552C
Tissue	Skin	WM278
Tissue	Skin	WM35
Tissue	Skin	WM793
